# In situ polyadenylation enables spatial mapping of the total transcriptome

**DOI:** 10.1101/2022.04.20.488964

**Authors:** David W. McKellar, Madhav Mantri, Meleana Hinchman, John S.L. Parker, Praveen Sethupathy, Benjamin D. Cosgrove, Iwijn De Vlaminck

## Abstract

Spatial transcriptomics reveals the spatial context of gene expression, but current methods are limited to assaying polyadenylated (A-tailed) RNA transcripts. Here we demonstrate that enzymatic in situ polyadenylation of RNA enables detection of the full spectrum of RNAs, expanding the scope of sequencing-based spatial transcriptomics to the total transcriptome. We apply this Spatial Total RNA-Sequencing (STRS) approach to study skeletal muscle regeneration and viral-induced myocarditis. Our analyses reveal the spatial patterns of noncoding RNA expression with near-cellular resolution, identify spatially defined expression of noncoding transcripts in skeletal muscle regeneration, and highlight host transcriptional responses associated with local viral RNA abundance. In situ polyadenylation requires the addition of only a single step to a widely used protocol for spatial RNA-sequencing, and thus could be broadly and quickly adopted. Spatial RNA-sequencing of the total transcriptome will enable new insights into spatial gene regulation and biology.
