## Supplemental Table 1 for "In situ polyadenylation enables spatial mapping of the total transcriptome"

SequenceName	Sequence	Start	Stop	Orientation	Group Name	GC Percent
T1L_L1_1_1	GCTACACGTTCCACGACAATGTCATCCATGATACTGACTCAGTTTAGACCGTTCATTGAAAGCATTTCAGGTATCACTGACCAATCGAATGACGTGTTTGAAGATGCAGCAAAAGCATTC	0	120	+	T1L_L1	42
T1L_L1_1_2	TTCTCTATGTTTACTCGCAGCGACGTCTACAAGGCGCTGGATGAAATACCTTTCTCTGATGATGCGATGCTTCCCATCCCTCCAACTATATATACTAAACCATCTCACGATTCATATTAT	117	237	+	T1L_L1	42
T1L_L1_1_3	TATTACATTGATGCTCTAAACCGTGTGCGTCGCAAAACATATCAGGGCCCTGATGACGTGTACGTACCTAATTGTTCTATTGTTGAATTGCTGGAGCCACATGAGACTCTGACATCTTAT	234	354	+	T1L_L1	42
T1L_L1_1_4	TATGGGCGTTTGTCTGAGGCCATCGAGAATCGTGCCAAGGATGGAGACAGCCAAGCCAGAATCGCAACGACGTATGGTAGAATCGCTGAATCTCAAGCTCGACAGATTAAGGCTCCATTG	351	471	+	T1L_L1	51
T1L_L1_1_5	TTGGAGAAGTTTGTGTTGGCACTACTAGTGTCCGAAGCGGGGGGGTCTTTATATGATCCAGTTCTGCAGAAGTATGATGAGATTCCAGATCTATCGCATAATTGCCCTTTATGGTGTTTT	468	588	+	T1L_L1	43
T1L_L1_1_6	TTTAGAGAAATCTGTCGTCATATATCTGGTCCATTACCAGACCGAGCACCTTATCTTTACTTATCTGCAGGGGTTTTCTGGTTAATGTCACCACGAATGACGTCTGCAATCCCTCCGTTA	585	705	+	T1L_L1	43
T1L_L1_1_7	TTACTATCCGATCTTGTTAATTTAGCTATTTTACAACAGACTGCGGGTTTGGATCCATCATTAGTGAAATTGGGAGTGCAGATATGCCTTCATGCGGCAGCTAGCTCAAGTTATGCATGG	702	822	+	T1L_L1	42
T1L_L1_1_8	TGGTTTATCTTAAAGACTAAGTCTATTTTTCCTCAAAACACGTTACATAGTATGTATGAATCTCTAGAAGGGGGGTATTGTCCTAACCTTGAATGGTTAGAGCCTAGATCGGACTATAAA	819	939	+	T1L_L1	36
T1L_L1_1_9	AAATTCATGTACATGGGAGTCATGCCATTGTCCACTAAGTATGCTAGGTCGGCGCCGTCAAATGATAAGAAAGCGCGGGAACTTGGCGAGAAATATGGACTGAGCTCAGTCGTCAGTGAG	936	1056	+	T1L_L1	48
T1L_L1_1_10	GAGCTTCGTAAACGGACAAAGACTTATGTTAAACATGACTTTGCTTCGGTAAGGTACATTCGTGACGCTATGGCATGTACTAGCGGTATTTTCTTGGTAAGAACACCCACCGAAACGGTA	1053	1173	+	T1L_L1	43
T1L_L1_1_11	GTATTGCAAGAATATACTCAGAGTCCGGAGATTAAGGTTCCCATCCCCCAAAAAGATTGGACAGGCCCAGTAGGTGAGATCAGAATTCTAAAAGACACAACAAGCTCCATCGCGCGCTAC	1170	1290	+	T1L_L1	47
T1L_L1_1_12	TACTTATATAGAACATGGTACTTAGCAGCGGCAAGAATGGCGGCTCAACCACGTACGTGGGATCCATTGTTTCAGGCGATTATGAGATCTCAATACGTGACAGCTAGGGGTGGATCTGGC	1287	1407	+	T1L_L1	48
T1L_L1_1_13	GGCGCAGCACTCCGCGAGTCTCTGTACGCAATTAATGTGTCGTTACCTGATTTTAAGGGCTTACCAGTGAAGGCAGCAACTAAGATATTTCAGGCGGCACAATTAGCGAACTTGCCGTTC	1404	1524	+	T1L_L1	49
T1L_L1_1_14	TTCTCCCACACATCAGTGGCTATACTAGCTGACACTTCGATGGGATTGCGAAACCAGGTGCAGAGGCGGCCACGATCCATTATGCCCTTAAATGTGCCCCAACAGCAGGTTTCGGCGCCT	1521	1641	+	T1L_L1	54
T1L_L1_1_15	CCTCATACATTGACCGCGGATTACATCAATTACCACATGAACCTATCAACCACGTCTGGTAGCGCGGTCATTGAGAAAGTGATTCCCTTAGGTGTATACGCTTCGAGCCCTCCTAACCAA	1638	1758	+	T1L_L1	48
T1L_L1_1_16	CAATCGATTAACATTGACATATCTGCATGTGACGCAAGTATTACTTGGGATTTCTTTCTATCCGTGATTATGGCGGCTATACACGAAGGTGTCGCTAGTAGCTCCATTGGAAAACCGTTT	1755	1875	+	T1L_L1	42
T1L_L1_1_17	TTTATGGGGGTTCCTGCATCCATTGTAAATGATGAGTCTGTCGTTGGAGTGAGAGCTGCTAGGCCGATATCGGGAATGCAGAACATGATTCAGCATCTATCAAAACTGTATAAACGTGGA	1872	1992	+	T1L_L1	44
T1L_L1_1_18	GGATTTTCATACAGAGTGAACGACTCTTTTTCTCCAGGTAACGACTTTACCCATATGACTACCACTTTCCCGTCAGGTTCAACAGCCACCTCTACTGAGCATACTGCTAATAATAGTACG	1989	2109	+	T1L_L1	43
T1L_L1_1_19	ACGATGATGGAAACTTTCCTGACAGTATGGGGACCCGAACATACTGACGACCCCGACGTCTTACGTCTAATGAAGTCTTTAACTATTCAAAGGAATTACGTGTGTCAAGGTGATGATGGA	2106	2226	+	T1L_L1	44
T1L_L1_1_20	GGATTGATGATTATCGATGGGAATACTGCTGGTAAGGTGAACAGTGAAACTATTCAGAAGATGCTGGAGTTAATCTCAAAATATGGTGAGGAATTTGGATGGAAATATGACATAGCGTAC	2223	2343	+	T1L_L1	38
T1L_L1_1_21	TACGATGGGACTGCCGAATACCTAAAGCTGTATTTCATATTTGGCTGTCGAATTCCAAATCTTAGTCGTCATCCAATCGTGGGGAAAGAACGGGCGAATTCTTCAGCAGAGGAGCCATGG	2340	2460	+	T1L_L1	47
T1L_L1_1_22	TGGCCAGCAATTCTAGACCAGATTATGGGTATCTTCTTTAATGGCGTTCATGACGGGTTACAGTGGCAGCGGTGGATACGTTATTCATGGGCTCTATGCTGTGCTTTCTCACGTCAAAGA	2457	2577	+	T1L_L1	47
T1L_L1_1_23	AGAACAATGATTGGTGAGAGCGTAGGTTACCTTCAATATCCTATGTGGTCTTTTGTCTACTGGGGATTACCACTGGTTAAAGTGTTCGGGTCAGACCCATGGATATTTTCTTGGTACATG	2574	2694	+	T1L_L1	42
T1L_L1_1_24	ATGCCTACTGGGGACCTGGGAATGTATAGTTGGATTAGCCTGATACGCCCTCTAATGACAAGATGGATGGTGGCTAATGGTTACGCAACTGACAGATGCTCACCCGTATTCGGGAACGCA	2691	2811	+	T1L_L1	50
T1L_L1_1_25	GCAGATTATCGCAGGTGTTTCAATGAAATTAAACTATATCAAGGGTATTATATGGCACAATTGCCTAGGAATCCTACGAAATCTGGACGAGCGGCCCCTCGGGAGGTAAGAGAACAATTC	2808	2928	+	T1L_L1	43
T1L_L1_1_26	TTCACTCAGGCATTATCCGATTATCTGATGCAAAATCCAGAGCTGAAGTCACGTGTGCTACGTGGTCGTAGTGAGTGGGAGAAGTATGGAGCGGGGATAATTCACAATCCTCCATCATTA	2925	3045	+	T1L_L1	46
T1L_L1_1_27	TTATTCGATGTGCCCCATAAGTGGTATCTGGGTGCGCAAGAGGCGGCAACCGCTACGAGAGAAGAGCTGGCAGAAATGGATGAGACATTAATGCGCGCTCGAAGGCACAGTTATTCAAGC	3042	3162	+	T1L_L1	52
T1L_L1_1_28	AGCTTTTCAAAGTTGTTGGAGGCATACCTGCTCGTGAAATGGCGAATGTGCGAGGCCCGCGAACCGTCGGTTGATTTGCGATTACCATTATGTGCGGGTATTGACCCACTAAACTCAGAT	3159	3279	+	T1L_L1	49
T1L_L1_1_29	GATCCTTTTCTCAAGATGGTAAGCGTTGGGCCAATGCTCCAGAGTACGAGAAAGTACTTTGCTCAGACACTATTCATGGCAAAGACGGTGTCGGGTCTCGACGTTAACGCGATTGACAGC	3276	3396	+	T1L_L1	49
T1L_L1_1_30	AGCGCGTTATTACGACTGCGAACATTGGGTGCTGATAAGAAAGCATTAACAGCGCAGTTATTAATGGTGGGGCTTCAGGAGTCAGAAGCTGACGCGTTGGCTGGGAAGATAATGCTACAA	3393	3513	+	T1L_L1	48
T1L_L1_1_31	CAAGATGTAAGTACTGTGCAATTAGCCAGAGTGGTCAACTTAGCTGTGCCAGATACTTGGATGTCGTTGGACTTTGACTCTATGTTCAAACACCATGTTAAGTTGCTTCCCAAAGATGGA	3510	3630	+	T1L_L1	42
T1L_L1_1_32	GGACGTCATCTAAATACTGATATTCCTCCTCGAATGGGATGGTTACGGGCCATTTTACGATTCTTAGGTGCTGGAATGGTAATGACTGCGACTGGAGTTGCTGTCGACATATATCTGGAG	3627	3747	+	T1L_L1	46
T1L_L1_1_33	ACATATATCTGGAGGATATACACGGCGGTGGTCGAGCACTTGGACAGAGATTCATGACTTGGATGCGACAGGAAGGACGGTCAGCGTGAGTCTACCATGGGTCGTGGTGCGTCAACTCAT	3733	3853	+	T1L_L1	52
T1L_L2_1_1	GCTATTGGCGCAATGGCGAACGTTTGGGGAGTGAGACTTGCAGACTCTTTATCATCACCCACTATTGAGACAAGAACTCGTCATTACACACTACGCGATTTCTGTTCCGACCTGGATGCT	0	120	+	T1L_L2	48
T1L_L2_1_2	TGTGGCTGGCAAGGAACCCTGGAGACCTTTGCGCAATCAGAGAACGAATGACATTGTCGCCGTTCAATTGTTTAGGCCACTGCAGGGATTGGTGCTTGACACGCAGTTCTATGGATTCCC	119	239	+	T1L_L2	52
T1L_L2_1_3	CTGGCATTTTCTCAGAATGGGAGCAGTTTATAAAGGAAAAACTCCGCGTATTAAAATATGAGGTTTTGCGGATCTACCCGATCAGTAATTATAATCATGAACGTGTCAATGTCTTCGTAG	238	358	+	T1L_L2	38
T1L_L2_1_4	GCAAATGCTCTTGTCGGTGCGTTCCTATCCAACCAAGCCTTCTATGACCTGTTGCCTCTATTAGTAATAAATGATACCATGATAAATGACTTACTTGGGACAGGTGCCGCCCTTTCTCAA	357	477	+	T1L_L2	44
T1L_L2_1_5	ATTTTTTCAATCCCATGGTGAGGTTTTAGAAGTTGCCGCAGGAAGGAAGTACCTGCAAATGAAGAACTACTCGAACGATGACGATGATCCACCTTTGTTCGCTAAAGATCTGTCGGACTA	476	596	+	T1L_L2	43
T1L_L2_1_6	ATGCGAAGGCGTTTTACAGTGACACGTTTGAGACTCTAGACCGATTTTTCTGGACACATGACTCATCTGCGGGCGTCCTAGTGCACTATGATAAGCCCACTAACGGGAATCATTACATCT	595	715	+	T1L_L2	47
T1L_L2_1_7	TTGGGTACTCTGACGCAGATGGTTAGTGCGCCTCCGCATATCATTAACGCTACTGACGCATTGTTGCTCGAATCGTGCTTAGAACAATTTGCGGCGAATGTGAGAGCCAGGCCAGCGCAG	714	834	+	T1L_L2	52
T1L_L2_1_8	GCCTGTTGCGAGATTGGATCAATGTTATCATTTACGGTGGGGTGCTCAATATGTTGGCGAGGACTCATTGACGTACCGTTTGGGGGTACTTTCGCTGCTGGCTACCAACGGATATCAATT	833	953	+	T1L_L2	48
T1L_L2_1_9	TAGCTAGACCGATCCCTAAGCAATTGACGAATCGATGGCTCTCTAGTTTTGTCAGTCAGGTAATGTCGGATGGTGTAAATGAGACGCCATTATGGCCTCAAGAGAGATATGTCCAAATAG	952	1072	+	T1L_L2	44
T1L_L2_1_10	GCCTACGATTCACCATCTGTAGTCGATGGAGCCACGCACTATGGCTATGTTAGGCGAAATCAGTTGCGGTTGGGCATGAGGGTGTCCGCTCTTCAGTCATTGAGTGATACTCCGGCTCCG	1071	1191	+	T1L_L2	54
T1L_L2_1_11	GATACAGTGGTTACCGCAGTATACTATTGAACAGGCAGCTGTTGATGAGGGAGATCTAATGGTTTCTCGCTTGACTCAACTACCATTACGTCCTGACTATGGCAGCATATGGGTTGGTGA	1190	1310	+	T1L_L2	46
T1L_L2_1_12	ATGCCCTATCGTATTATGTTGATTACAATCGCAGCCATAGAGTTGTACTATCATCCGAACTACCACAGCTACCAGATACATACTTTGACGGAGATGAGCAATACGGTCGTAGCTTGTTCT	1309	1429	+	T1L_L2	42
T1L_L2_1_13	TCTCTAGCACGAAAAATTGGTGATCGATCTCTCATCAAAGATACAGCAGTGCTTAAGCATGCGTACCAGGCCATTGATCCAAACACTGGAAAGGAATACCTTCGCGCAGGACAGTCCGTT	1428	1548	+	T1L_L2	47
T1L_L2_1_14	TGCATACTTTGGGGCATCAGCTGGTCATTCAGGGGCGGATCAGCCTCTAGTAATTGAGCCATGGACGCAGGGTAAGATTAGTGGTGTGCCTCCGCCCTCCTCAGTTAGACAGTTTGGGTA	1547	1667	+	T1L_L2	53
T1L_L2_1_15	ATGATGTTGCTAAAGGTGCGATCGTAGACTTAGCAAGACCGTTCCCGTCGGGCGACTACCAATTTGTATATTCTGACGTCGATCAGGTCGTTGATGGCCACGATGATCTCAGCATATCCT	1666	1786	+	T1L_L2	48
T1L_L2_1_16	TCAGGACTGGTGGAGAGTCTATTAGACTCATGCATGCATGCCACATCCCCAGGTGGGTCATTCGTGATGAAGATCAACTTCCCGACACGCACTGTCTGGCACTATATAGAGCAGAAGATT	1785	1905	+	T1L_L2	49
T1L_L2_1_17	TCTCCCAAATATTACCTCGTACATGTTGATTAAACCATTCGTGACTAATAATGTAGAGTTATTCTTTGTGGCTTTTGGTGTGCATCAACAATCAGCATTGACATGGACGTCTGGGGTGTA	1904	2024	+	T1L_L2	39
T1L_L2_1_18	ATTTCTTCCTGGTCGATCACTTCTATCGATACGAGACATTGTCTACGATTTCACGTCAGTTGCCATCGTTCGGATACGTTGATGATGGGTCGTCTGTGACAGGCATTGAGATGATCAGTC	2023	2143	+	T1L_L2	46
T1L_L2_1_19	CTTGAAAATCCAGGCTTTTCAAACATGACCCAAGCTGCACGTGTTGGGATATCAGGGTTGTGTGCGAATGTCGGTAATGCGCGTAAATTAATATCTATTCATGAATCCCATGGGGCACGC	2142	2262	+	T1L_L2	46
T1L_L2_1_20	CGTGCTCACCATCACATCAAGAAGATCTCCAGCTTCGGCCAGGCGGAAAGCTCGCTTACGCTATTTGCCACTCGTAGACCCACGATCTTTGGAAGTGCAGGCACGTACGATACTGCCATC	2261	2381	+	T1L_L2	54
T1L_L2_1_21	CTAACCCAGTGTTGTTTGATAACGTAAACGGAGCATCGCCTCACGTATGTTTGACGATGATGTATAACTTTGAAGTGTCTAGTGCGGTGTATGATGGTGATGTAGTACTTGATCTTGGTA	2380	2500	+	T1L_L2	42
T1L_L2_1_22	ACCGGTCCTGAAGCGAAGATTCTGGAGCTGATTCCTCCAACATCCCCGGTAACATGCGTAGACATTAGGCCAACGGCACAGCCGAGTGGCTGTTGGAACGTACGTACGACTTTTCTAGAG	2499	2619	+	T1L_L2	53
T1L_L2_1_23	GCTTGATTACTTAAGTGACGGTTGGATAACGGGTATACGTGGCGACATCGTCACTTGCATGCTGTCTCTGGGTGCTGCTGCTGCTGGAAAATCCATGACGTTCGACGCGGCATTCCAACA	2618	2738	+	T1L_L2	52
T1L_L2_1_24	AGCTAGTGAAAGTTCTTACTAAAAGTACAGCTAACGTGTTGTTGATTCAAGTCAACTGCCCAACGGATGTGATCCGAACAATTAAGGGATATTTGGAGATAGATCAAACTAATAAGCGGT	2737	2857	+	T1L_L2	38
T1L_L2_1_25	TACAGATTTCCAAAGTTTGGCCGCGATGAACCGTACTCTGACATGGATTCATTAGAGCGCATATGTCGGGCTGCATGGCCAAATTGTTCCATCACGTGGGTGCCCTTGTCCTATGACCTG	2856	2976	+	T1L_L2	50
T1L_L2_1_26	GCGTTGGACTAAGCTTGCTCTACTTGAATCGACTACACTGAGCAGTGCATCAGTGAGAATTGCTGAATTGATGTACAAGTACATGCCCGTTATGAGGATAGATATTCATGGGTTACCCAT	2975	3095	+	T1L_L2	43
T1L_L2_1_27	TGGAAAAGCAAGGCAATTTCATAGTGGGTCAGAACTGCTCTTTGACTATACCGGGCTTCAACGCACAGGACGTATTCAATTGTTACTTCAACTCCGCGCTCGCCTTCTCTACTGAGGATG	3094	3214	+	T1L_L2	48
T1L_L2_1_28	GTTAATTCTGCAATGATACCACAGGTGACGGCTCAGTTTGATGCTAACAAAGGAGAGTGGTCATTGGACATGGTGTTCTCAGACGCTGGTATCTACACAATGCAGGCATTGGTCGGTTCC	3213	3333	+	T1L_L2	48
T1L_L2_1_29	CAACGCAAATCCTGTGTCTCTGGGTTCGTTTGTAGTGGACTCTCCGGATGTGGACATAACAGATGCATGGCCTGCTCAGCTGGACTTTACCATAGCTGGCACTGACGTCGACATTACAGT	3332	3452	+	T1L_L2	51
T1L_L2_1_30	TTAATCCTTATTACCGCTTGATGGCCTTTGTGAGGATTGATGGACAATGGCAGATTGCGAATCCTGATAAATTCCAATTTTTCTCATCAAGTACAGGAACGTTAGTGATGAATGTAAAGT	3451	3571	+	T1L_L2	38
T1L_L2_1_31	TTAGATATAGCTGATAGGTACTTGTTATACTACATTCGTGACGTTCAATCTAGGGATGTGGGATTTTACATACAGCACCCATTACAGTTATTAAATACTATTACGCTGCCTACAAATGAG	3570	3690	+	T1L_L2	36
T1L_L2_1_32	GGACTTATTCTTGAGCGCTCCTGACATGCGCGAGTGGGCAGTAAAGGAGAGTGGTAATACCATATGCATACTTAATAGTCAAGGTTTTGTGCCACCTCAGGATTGGGATGTTCTTACCGA	3689	3809	+	T1L_L2	47
T1L_L2_1_33	GGATGTTCTTACCGATACTATTAGCTGGTCTCCTTCGCTCCCAACTTATGTGGTGCCTCCGGGTGATTATACTCTGACACCTCTGTAACTCATTACCCCTCGTGAGCGTGCCTAATTCAT	3794	3914	+	T1L_L2	48
T1L_L3_1_1	GCTAATCGTCAGGATGAAGCGGATTCCAAGGAAGACAAAGGGCAAATCCAGCGGAAAGGGCAATGACTCAACAGAAAGATCGGACGATGGCTCGAGCCAATTACGAGACAAGCAAAACAA	0	120	+	T1L_L3	48
T1L_L3_1_2	AATAAGGCTGGCCCTGCCACTACGGAGCCTGGCACATCTAACCGAGAGCAATACAGAGCCCGACCAGGTATTGCATCTGTGCAGAGGGCCACTGAAAGTGCAGAACTGCCCATGAAGAAT	118	238	+	T1L_L3	54
T1L_L3_1_3	ATAATGACGAAGGGACGCCAGATAAGAAAGGAAATACTAGGGGCGACTTAGTTAATGAGCATAGTGAGGCTAAAGACGAGGCGGATGAAGCGACGCAGAAGCAGGCAAAAGACACAGACA	236	356	+	T1L_L3	48
T1L_L3_1_4	CAAAAGTAAAGCGCAAGTCACATATTCAGACACTGGTATCAATAATGCTAATGAACTGTCAAGATCTGGGAATGTGGATAATGAGGGTGGAAGTAATCAGAAGCCGATGTCCACCAGAAT	354	474	+	T1L_L3	41
T1L_L3_1_5	ATAGCTGAAGCAACGTCTACTATAGTGTCGAAACATCCTGCGCGTGTTGGGTTACCACCTACCGCTAGCAGTGGTCATGGGTATCAGTGCCACGTCTGTTCTGCAGTCCTGTTTAGTCCT	472	592	+	T1L_L3	51
T1L_L3_1_6	CTTTAGACCTAGATGCCCACGTCGCCTCACATGGTTTGCATGGTAACATGACATTAACATCGAGTGAGATTCAGCGACATATAACTGAGTTCATCAGCTCATGGCAAAATCATCCTATTG	590	710	+	T1L_L3	43
T1L_L3_1_7	TGTTCAAGTTTCGGCTGATGTCGAAAATAAGAAGACTGCTCAACTGCTTCACGCTGACACTCCTCGACTCGTCACTTGGGATGCTGGTTTGTGTACTTCGTTCAAAATCGTCCCGATTGT	708	828	+	T1L_L3	47
T1L_L3_1_8	GTGCCAGCTCAGGTGCCGCAGGATGTACTGGCCTATACGTTTTTCACCTCTTCATATGCCATCCAATCACCGTTTCCAGAGGCGGCAGTGTCTAGGATTGTGGTGCATACGAGATGGGCA	826	946	+	T1L_L3	53
T1L_L3_1_9	CATCTAATGTTGACTTTGACCGAGATTCGTCTGTCATCATGGCGCCACCTACAGAAAACAATATCCATTTGTTTAAGCAGTTACTAAATACTGAAACCCTGTCTGTAAGGGGGGCTAATC	944	1064	+	T1L_L3	42
T1L_L3_1_10	TCCGCTAATGTTTAGAGCGAACGTGTTGCATATGTTGCTGGAGTTCGTATTAGATAACTTGTATCTGAACAGACATACGGGATTCTCTCAAGACCACACACCATTTACTGAGGGTGCTAA	1062	1182	+	T1L_L3	42
T1L_L3_1_11	AATCTGCGCTCACTTCCTGGCCCCGATGCTGAGAAATGGTACTCGATTATGTATCCAACGCGCATGGGAACGCCGAATGTATCAAAAATATGTAATTTCGTCGCCTCTTGTGTGCGAAAT	1180	1300	+	T1L_L3	47
T1L_L3_1_12	ATCGGGTTGGACGATTTGATCGAGCACAGATGATGAACGGAGCTATGTCAGAGTGGGTGGATGTCTTCGAGACTTCAGACGCGCTTACCGTCTCCATTCGAGGTCGATGGATGGCTAGAC	1298	1418	+	T1L_L3	52
T1L_L3_1_13	ACTAGCTCGCATGAACATAAATCCAACAGAGATCGAATGGGCGTTGACTGAATGTGCACAAGGATATGTGACTGTCACAAGTCCTTACGCTCCTAGCGTAAATAGATTGATGCCCTATCG	1416	1536	+	T1L_L3	45
T1L_L3_1_14	CGTATCTCCAACGCTGAGCGGCAAATATCACAGATAATCAGGATCATGAACATTGGCAATAACGCGACGGTGATACAACCTGTTCTGCAAGATATTTCAGTACTCCTTCAACGCATATCA	1534	1654	+	T1L_L3	43
T1L_L3_1_15	CACCACTCCAAATAGATCCAACTATTATTTCCAACACTATGTCAACAGTCTCGGAGTCTACTACTCAGACCCTCAGCCCCGCGTCCTCAATTTTGGGTAAACTACGACCGAGTAACTCAG	1652	1772	+	T1L_L3	47
T1L_L3_1_16	AGATTTCTCTAGTTTTAGAGTCGCGTTGGCTGGATGGCTTTATAATGGAGTTGTGACGACGGTGATTGATGATAGTTCATATCCAAAAGACGGTGGCAGCGTGACCTCACTTGAAAATCT	1770	1890	+	T1L_L3	43
T1L_L3_1_17	CTGTGGGATTTCTTCATCCTTGCGCTTGCTCTACCACTGACAACTGACCCCTGTGCACCTGTGAAAGCATTCATGACCTTAGCTAACATGATGGTTGGTTTCGAGACAATCCCTATGGAT	1888	2008	+	T1L_L3	48
T1L_L3_1_18	ATAATCAGATCTATACTCAATCGAGACGCGCGAGTGCTTTCTCAACGCCTCACACGTGGCCACGATGCTTCATGAATATCCAGTTAATTTCTCCAATCGATGCTCCTATCTTGCGACAGT	2006	2126	+	T1L_L3	46
T1L_L3_1_19	GTGGGCTGAAATTATTCATAGATACTGGCCTAACCCTTCACAGATTCGTTATGGTGCACCGAACGTTTTCGGCTCGGCAAATTTGTTCACTCCACCTGAGGTGCTGTTATTGCCAATCGA	2124	2244	+	T1L_L3	47
T1L_L3_1_20	GATCATCAACCAGCTAATGTAACAACGCCAACGCTGGACTTCACCAATGAGTTGACTAATTGGCGCGCTCGTGTCTGTGAGCTTATGAAGAATCTTGTTGATAATCAAAGATATCAACCT	2242	2362	+	T1L_L3	42
T1L_L3_1_21	CTGGATGGACACAAAGTCTAGTCTCGTCAATGCGCGGAACGCTAGACAAATTGAAGTTGATTAAATCGATGACACCCATGTATCTGCAACAGCTGGCTCCGGTAGAGTTAGCAGTGATAG	2360	2480	+	T1L_L3	47
T1L_L3_1_22	AGCTCCCATGTTGCCTTTCCCACCTTTCCAGGTGCCCTACGTCCGTCTCGATCGTGATAGAGTTCCAACAATGGTCGGAGTAACACGACAGTCACGAGATACTATTACTCAGCCAGCGCT	2478	2598	+	T1L_L3	52
T1L_L3_1_23	CTATCGCTGTCGACGACCAATACTACTGTTGGCGTGCCACTAGCTCTAGACGCGAGGGCTATCACCGTTGCGCTGTTGTCAGGGAAATATCCGCCGGATTTAGTGACAAATGTATGGTAC	2596	2716	+	T1L_L3	52
T1L_L3_1_24	ACGCTGATGCCATTTATCCAATGTATGCAGACACTGAGGTGTTCTCTAATCTTCAGAGAGACATGATTACCTGCGAGGCCGTGCAGACATTAGTGACTCTGGTGGCGCAAATATCAGAGA	2714	2834	+	T1L_L3	47
T1L_L3_1_25	GACCCAGTATCCTGTAGATAGGTATCTTGATTGGATCCCATCACTGAGAGCATCGGCGGCGACGGCGGCGACATTTGCTGAGTGGGTTAATACTTCAATGAAGACGGCGTTTGATTTGTC	2832	2952	+	T1L_L3	50
T1L_L3_1_26	TCTGACATGCTGTTAGAGCCTCTCCTAAGCGGTGATCCGAGGATGACTCAACTAGCGATTCAGTATCAGCAATACAATGGCAGAACGTTTAATGTCATACCTGAAATGCCAGGTTCAGTT	2950	3070	+	T1L_L3	45
T1L_L3_1_27	TTATTGCTGACTGCGTTCAACTAACAGCAGAAGTCTTCAATCACGAATATAACCTGTTTGGGATTGCGCGGGGTGATATCATCATTGGCCGTGTTCAGTCGACACATTTGTGGTCACCGC	3068	3188	+	T1L_L3	47
T1L_L3_1_28	GCTGGCTCCTCCACCTGACCTGGTGTTTGATCGTGACACTCCTGGTGTTCACATCTTCGGACGAGATTGCCGCATATCGTTTGGAATGAATGGCGCCGCGCCAATGATTAGAGATGAGAC	3186	3306	+	T1L_L3	53
T1L_L3_1_29	ACTGGAATGATGGTGCCTTTTGAAGGAAATTGGATCTTCCCACTGGCGCTTTGGCAAATGAATACACGATATTTTAATCAACAATTCGACGCGTGGATTAAGACAGGAGAGTTGCGAATC	3304	3424	+	T1L_L3	42
T1L_L3_1_30	TCCGTATTGAGATGGGCGCGTATCCATATATGTTGCATTACTATGATCCACGTCAGTACGCTAATGCATGGAATTTAACATCCGCCTGGCTTGAAGAAATTACACCGACGAGCATCCCAT	3422	3542	+	T1L_L3	45
T1L_L3_1_31	ATCCGTGCCTTTCATGGTGCCCATTTCAAGTGATCATGACATTTCCTCTGCCCCAGCTGTCCAATACATCATCTCGACTGAATATAATGATCGGTCTTTATTCTGCACTAACTCATCATC	3540	3660	+	T1L_L3	43
T1L_L3_1_32	TCTCCCCAAACTATCGCTGGACCAGACAAACACATTCCAGTTGAAAGATATAACATTCTGACCAACCCCGACGCTCCACCCACGCAGATACAACTGCCTGAAGTTGTTGACTTGTATAAC	3658	3778	+	T1L_L3	47
T1L_L3_1_33	ACGTCGTCACACGCTATGCGTATGAGACTCCGCCTATTACCGCTGTCGTTATGGGTGTTCCTTGATCCTCATCCTCCCAACAGGTGCTAGAGCATCGCGCTCGATGCTAGTTGGGCCGAT	3776	3896	+	T1L_L3	55
T1L_M1_1_1	GCTATTCGCGGTCATGGCTTACATCGCAGTTCCTGCGGTGGTGGATTCACGTTCAAGTGAGGCTATTGGACTGCTAGAATCGTTTGGAGTAGACGCTGGGGCTGATGCGAATGACGTTTC	0	120	+	T1L_M1	52
T1L_M1_1_2	GTTTCATATCAAGATCATGACTATGTGTTGGATCAGTTACAGTATATGTTAGATGGATATGAGGCTGGCGACGTTATCGATGCACTCGTCCACAAGAATTGGTTACATCACTCCGTCTAT	115	235	+	T1L_M1	41
T1L_M1_1_3	TCTATTGCTTGTTGCCACCCAAAAGTCAACTACTAGAGTATTGGAAAAGTAATCCTTCAGTGATACCGGACAACGTTGATCGTCGGCTTCGTAAACGACTAATGCTAAAGAAAGATCTCA	230	350	+	T1L_M1	41
T1L_M1_1_4	TCTCAGAAAAGATGATGAATACAATCAACTAGCGCGTGCTTTCAAGATATCGGATGTCTACGCACCTCTCATCTCATCCACGACGTCACCGATGACAATGATCCAGAACTTGAATCAAGG	345	465	+	T1L_M1	44
T1L_M1_1_5	CAAGGCGAGATCGTGTACACCACGACGGACAGGGTAATTGGGGCTAGAATCTTGTTATATGCTCCTAGAAAGTACTATGCGTCAACTCTATCATTTACTATGACTAAGTGCATCATTCCG	460	580	+	T1L_M1	44
T1L_M1_1_6	TTCCGTTTGGCAAAGAGGTGGGTCGTGTTCCTCACTCTAGATTTAATGTTGGCACATTTCCATCAATTGCTACCCCGAAATGTTTTGTCATGAGTGGGGTTGATATTGAGTCCATCCCAA	575	695	+	T1L_M1	44
T1L_M1_1_7	CCCAAATGAATTCATCAAGTTGTTTTACCAGCGCGTCAAGAGTGTTCACGCCAATATACTAAATGACATATCACCTCAGATCGTCTCTGACATGATAAACAGAAAGCGTTTGCGCGTTCA	690	810	+	T1L_M1	42
T1L_M1_1_8	GTTCATACTCCATCAGATCGTCGAGCCGCGCAGTTGATGCATTTGCCCTACCATGTTAAACGAGGAGCGTCTCACGTCGACGTTTACAAGGTGGATGTTGTAGACGTGTTGTTTGAGGTA	805	925	+	T1L_M1	49
T1L_M1_1_9	AGGTAGTGGATGTGGCCGATGGGTTGCGCAACGTATCTAGGAAACTAACTATGCATACCGTTCCGGTATGTATTCTTGAAATGTTGGGTATTGAGATTGCGGACTATTGCATTCGTCAAG	920	1040	+	T1L_M1	45
T1L_M1_1_10	TCAAGAGGATGGAATGTTCACAGATTGGTTCCTACTTTTAACCATGCTATCTGATGGCTTAACTGATAGAAGGACGCATTGTCAATACTTGATTAATCCGTCAAGTGTGCCTCCTGATGT	1035	1155	+	T1L_M1	41
T1L_M1_1_11	GATGTGATACTTAACATCTCAATTACTGGATTTATAAATAGGCATACAATCGATGTCATGCCTGATATATATGACTTCGTTAAACCCATTGGCGCTGTGCTGCCTAAGGGATCATTTAAA	1150	1270	+	T1L_M1	37
T1L_M1_1_12	TTAAATCAACAATTATGAGAGTTCTTGATTCAATATCAATATTAGGAGTCCAGATCATGCCGCGCGCGCATGTAGTTGACTCGGATGAGGTGGGCGAGCAAATGGAGCCTACGTTTGAGC	1265	1385	+	T1L_M1	45
T1L_M1_1_13	TGAGCATGCGGTTATGGAGATATACAAAGGGATTGCTGGCGTTGACTCGCTGGATGATCTCATCAAGTGGGTGCTGAACTCGGATCTCATTCCGCATGATGACAGGCTTGGCCAATTATT	1380	1500	+	T1L_M1	48
T1L_M1_1_14	TTATTTCAAGCGTTTCTGCCTCTCGCAAAGGACTTGTTAGCTCCAATGGCCAGAAAGTTTTATGATAACTCAATGAGTGAGGGTAGATTGCTGACATTCGCTCATGCCGACAGTGAGTTG	1495	1615	+	T1L_M1	44
T1L_M1_1_15	AGTTGCTGAACGCAAATTACTTTGGTCATTTATTGCGACTAAAAATACCATATATTACAGAGGTTAATCTGATGATTCGCAAGAATCGTGAGGGTGGAGAGCTATTTCAGCTTGTGTTAT	1610	1730	+	T1L_M1	37
T1L_M1_1_16	GTTATCGTATCTATATAAAATGTATGCTACTAGCGCGCAGCCTAAATGGTTTGGATCATTATTGCGATTGTTAATATGTCCCTGGTTACATATGGAGAAATTAATAGGAGAAGCAGACCC	1725	1845	+	T1L_M1	38
T1L_M1_1_17	GACCCGGCATCTACGTCGGCTGAAATTGGATGGCATATCCCTCGTGAACAGCTGATGCAAGATGGATGGTGTGGATGTGAAGATGGATTCATTCCCTATGTTAGCATACGTGCGCCAAGA	1840	1960	+	T1L_M1	50
T1L_M1_1_18	CAAGACTGGTTATGGAGGAGTTGATGGAGAAGAACTGGGGCCAATATCATGCCCAAGTTATTGTCACTGATCAGCTTGTCGTAGGCGAACCGCGGAGGGTATCTGCCAAGGCTGTGATCA	1955	2075	+	T1L_M1	51
T1L_M1_1_19	GATCAAGGGTAATCACTTACCAGTTAAGTTAGTTTCACGATTTGCATGTTTCACATTGACGGCGAAGTATGAGATGAGGCTCTCGTGCGGCCATAGCACTGGACGGGGGGCTGCATACAA	2070	2190	+	T1L_M1	48
T1L_M1_1_20	CATACAATGCGAGACTAGCTTTCCGATCTGACTTGGCGTGATCCGTGACATGCGTAGTGTGACACCTGCCCCTAGGTCAATGGGGGTAGGGGGCGGGCTAAGACTACGTACGCGCTTCAT	2183	2303	+	T1L_M1	56
T1L_M2_1_1	GCTAATCTGCTGACCGTCACTCTGCAAAGATGGGGAACGCTTCCTCTATCGTTCAGACGATCAACGTTACTGGAGATGGCAATGTATTCAAACCCTCAGCTGAGACTTCATCCACCGCTG	0	120	+	T1L_M2	50
T1L_M2_1_2	GCTGTACCGTCACTGAGTCTATCACCTGGAATGTTAAATCCTGGAGGAGTACCATGGATTGCGATTGGAGATGAAACATCCGTTACTTCACCGGGTGCATTGCGGCGAATGACTTCGAAG	116	236	+	T1L_M2	49
T1L_M2_1_3	GAAGGATATCCCAGAGACAGCAATAATCAATACGGATAATTCATCAGGCGCGGTGCCAAGTGAATCAGCATTAGTGCCCTATAATGATGAGCCATTGGTAGTGGTGACGGAGCACGCTAT	232	352	+	T1L_M2	47
T1L_M2_1_4	CTATCGCAAACTTCACCAAAGCCGAGATGGCACTTGAGTTCAATCGTGAGTTCCTCGATAAATTGCGCGTGCTGTCAGTGTCACCAAAATATTCCGACCTTCTGACGTATGTTGATTGTT	348	468	+	T1L_M2	45
T1L_M2_1_5	TGTTACGTTGGTGTGTCGGCCCGTCAGGCCCTAAATAATTTCCAGAAGCAGGTGCCTGTGATTACACCTACTAGACAAACAATGTATGTTGACTCCATACAGGCGGCCTTGAAAGCCTTA	464	584	+	T1L_M2	48
T1L_M2_1_6	CTTAGAGAAATGGGAAATTGATTTGAGAGTGGCTCAGACACTGTTGCCTACAAATGTCCCAATTGGGGAGGTCTCTTGTCCAATGCAGTCAGTAGTGAAACTATTAGACGATCAGCTGCC	580	700	+	T1L_M2	45
T1L_M2_1_7	TGCCGGACGATAGCCTTATACGGAGGTATCCTAAGGAGGCCGCTGTTGCTTTGGCTAAAAGGAATGGAGGGATACAGTGGATGGACGTATCAGAAGGAACTGTGATGAATGAGGCCGTGA	696	816	+	T1L_M2	51
T1L_M2_1_8	GTGAATGCTGTCGCAGCAAGTGCCCTGGCACCTTCCGCATCAGCCCCACCCTTAGAAGAGAAATCGAAATTGACTGAGCAAGCGATGGATCTTGTAACTGCAGCTGAACCTGAGATAATC	812	932	+	T1L_M2	51
T1L_M2_1_9	AATCGCATCTCTCGTACCAGTTCCAGCGCCCGTGTTTGCCATTCCACCTAAGCCAGCCGACTATAATGTGCGTACTTTGAAGATCGATGAGGCCACATGGTTACGAATGATCCCAAAAAC	928	1048	+	T1L_M2	49
T1L_M2_1_10	AAACTATGGGTACGCCTTTTCAAATCCAAGTGACTGACAACACAGGAACTAACTGGCACCTTAACTTGAGAGGAGGGACACGCGTAGTGAACTTGGATCAGATTGCTCCGATGAGATTCG	1044	1164	+	T1L_M2	47
T1L_M2_1_11	TTCGTTCTGGATCTGGGGGGAAAAAGCTATAAGGAGACAAGTTGGGATCCAAATGGTAAGAAGGTTGGGTTTATCGTATTTCAATCTAAGATTCCTTTTGAGCTTTGGACCGCCGCCTCA	1160	1280	+	T1L_M2	44
T1L_M2_1_12	CTCACAGATTGGCCAAGCTACAGTGGTTAACTATGTTCAGCTATATGCTGAAGACAGCTCATTTACCGCCCAGTCCATCATCGCCACTACATCGTTGGCTTATAATTATGAACCTGAGCA	1276	1396	+	T1L_M2	45
T1L_M2_1_13	AGCAATTGAATAAGACTGACCCTGAGATGAACTATTACCTTTTAGCGACTTTCATAGACTCAGCTGCTATAACACCGACAAACATGACACAGCCTGATGTTTGGGATGCTCTGTTGACGA	1392	1512	+	T1L_M2	42
T1L_M2_1_14	ACGATGTCTCCACTGTCCGCTGGAGAGGTGACTGTGAAGGGTGCGGTAGTAAGCGAGGTGGTCCCAGCGGAGTTGATAGGGAGCTATACTCCAGAGTCACTAAATGCCTCACTTCCGAAT	1508	1628	+	T1L_M2	54
T1L_M2_1_15	GAATGACGCTGCTAGATGTATGATCGATAGAGCTTCGAAGATAGCCGAGGCTATAAAAATTGATGATGACGCCGGGCCAGACGAATACTCTCCCAACTCTGTACCGATCCAAGGTCAGCT	1624	1744	+	T1L_M2	48
T1L_M2_1_16	AGCTTGCTATTTCTCAACTTGAGACTGGGTATGGTGTACGGATATTCAATCCCAAAGGAATTCTCTCAAAAATCGCATCTAGAGCTATGCAGGCTTTTATTGGTGATCCAAGTACAATTA	1740	1860	+	T1L_M2	39
T1L_M2_1_17	ATTATTACGCAGGCAGCACCGGTGCTGTCAGATAAGAATAATTGGATTGCATTGGCACAAGGAGTTAAGACTAGTTTGCGTACTAAAAGTTTATCGGCGGGGGTGAAGACGGCGGTGAGT	1856	1976	+	T1L_M2	47
T1L_M2_1_18	GAGTAAGCTGAGCTCATCCGAGTCTATTCAAAATTGGACTCAAGGATTCTTGGATAAGGTATCGACGCACTTTCCAGCGCCTAAGCCCGACTGTCCGACCAACGGAGATGGCAGTGAACC	1972	2092	+	T1L_M2	51
T1L_M2_1_19	GGCAGTGAACCGTCTGCTCGGCGAGTGAAGCGCGACTCATACGCAGGAGTGGTTAAGCGTGGGTATACACGCTAAGCTGCTCGCCCTGGTGACGCGGGGTTAAGGGTGCAGGCACATCAT	2081	2201	+	T1L_M2	60
T1L_M3_1_1	GCTAAAGTGACCGTGGTCATGGCTTCATTCAAGGGATTCTCCGTCAACACTGTTCCAGTTTCCAAGGCCAAACGTGATATATCATCTCTTGCCGCTACTCCTGGAATTCGCTCACAACCC	0	120	+	T1L_M3	49
T1L_M3_1_2	CCTTCACTCCGTCTGTAGACATGTCTCAATCGCGTGAATTCCTTACAAAGGCAATTGAGCAAGGGTCTATGTCTATACCTTATCAGCATGTGAATGTTCCAAAAGTTGATCGTAAGGTTG	118	238	+	T1L_M3	42
T1L_M3_1_3	TGTTAGTTTGGTAGTGCGACCGTTTTCTTCAGGTGCTTTTTCTATCTCTGGAGTGATTTCACCGGCGCACGCTTATCTATTGGATTGTCTACCTCAGCTTGAACAGGCGATGGCGTTTGT	236	356	+	T1L_M3	47
T1L_M3_1_4	GTTGCTTCACCTGAATCTTTCCAGGCTTCTGATGTCGCAAAACGCTTTGCTATAAAGCCGGGCATGAGCCTTCAGGATGCCATCACTGCCTTCATCAACTTTGTGTCCGCGATGCTGAAA	354	474	+	T1L_M3	49
T1L_M3_1_5	AAATGACGGTGACTCGTCAAAATTTTGATGTCATCGTGGCTGAGATCGAGAGGCTTGCTTCAACCAGCGTATCTGTCCGAACTGAAGAGGCAAAGGTTGCCGATGAAGAGCTGATGCTGT	472	592	+	T1L_M3	48
T1L_M3_1_6	GTTCGGGCTAGATCATAGAGGGCCACAGCAGCTTGATATTTCTAATGCTAAAGGGATAATGAAAGCTGCAGATATTCAGGCAACTCATGACGTTCATTTGGCACCAGGCGTCGGTAATAT	590	710	+	T1L_M3	45
T1L_M3_1_7	ATCGATCCTGAGATCTACAATGAGGGACGGTTCATGTTTATGCAGCACAAACCACTCGCGGCAGATCAGTCGTATTTCACGTTGGAGACTGCGGATTATTTCAAGATCTACCCAACATAT	708	828	+	T1L_M3	45
T1L_M3_1_8	ATGATGAGCATGATAGCAGAATGGCTGATCAGAAGCAGTCAGGGTTGATATTGTGCACTAAAGATGAGGTGTTGGCTGAGCAAACTATTTTTAAGCTAGATGCCCCTGATGATAAAACCG	826	946	+	T1L_M3	42
T1L_M3_1_9	CGTTCATCTATTGGATCGCGACGACGATCACGTTGTTGCTAGATTTACTAAGGTGTTTATAGAAGATGTGGCCCCCGGGCATCATGCTGCGCAAAGGTCTGGCCAACGCTCTGTGCTTGA	944	1064	+	T1L_M3	51
T1L_M3_1_10	GATGACCTATATGCCAACACCCAAGTGGTTTCAATCACTTCTGCTGCTCTGAAGTGGGTAGTTAAACACGGTGTGTCCGACGGGATTGTGAATAGAAAGAATGTCAAAGTGTGTGTTGGT	1062	1182	+	T1L_M3	45
T1L_M3_1_11	GTTTTGACCCTTTGTACACTCTATCTACGCATAATGGAGTGTCTTTGTGCGCCCTGCTGATGGATGAAAAACTTTCCGTGCTGAACAGCGCATGTCGTATGACGCTGCGTTCACTAATGA	1180	1300	+	T1L_M3	47
T1L_M3_1_12	GAAAACTGGACGTGATGCTGATGCACATAGGGCTTTTCAGCGAGTGCTCTCTCAGGGATACGCATCATTAATGTGCTATTATCACCCTTCACGGAAGTTAGCATATGGTGAGGTGCTTTT	1298	1418	+	T1L_M3	46
T1L_M3_1_13	TTTCTAGAGCGATCCAGTGACATGGTAGACGGGATTAAACTACAGTTGGACGCATCTAGACAGTGTCATGAGTGTCCCGTGTTGCAGCAGAAAGTAGTTGAGTTGGAAAAACAGATTATC	1416	1536	+	T1L_M3	44
T1L_M3_1_14	TCATGCAGAAGTCCATTCAGTCAGATCCTACCCCAATGGCGCTGCAACCACTGTTATCTCAGTTGCGTGAACTGTCTAGTGAGGTCACCCGACTCCAGATGGAGTTAAGTCGGACTCAGT	1534	1654	+	T1L_M3	51
T1L_M3_1_15	GTCCCTGAATGCTCAGTTGGAAGCGGATGCTAAGTCAGCTCAAGCATGTAGTCTGGATATGTATTTGAGACACCACACCTGCATTAATGGTCATACAAAAGAAGATGAACTGCTTGATGC	1652	1772	+	T1L_M3	44
T1L_M3_1_16	GCTGTACGTGTCGCTCCAGATGTGAGGAAAGAAATCATGGAAAAGAGGGGCGAAGTGAGAAGGGGCTGGTGCGAACGTATCTCTAAGGAAGCGGCTGCCAAATGCCAAACTGTTATTGAT	1770	1890	+	T1L_M3	50
T1L_M3_1_17	ATGACTTGACTCAGATGAATGGAAAGCAGGCACGAGAGATAACAGAATTACGCGAGTCAGCCGAGAATTATGAGAAGCAGATTGCGGAATTGGTGGGCACTATTACTCAAAACCAGATGA	1888	2008	+	T1L_M3	44
T1L_M3_1_18	GACGTATCAGCAAGAGCTACAAGCTTTGGTAGCGAAGAATGTGGAACTGGATACGATGAACCAACGTCAGGCTAAATCATTGCGTATTACTCCCTCCCTTCTATCAGCCACTCCTATCGA	2006	2126	+	T1L_M3	47
T1L_M3_1_19	TATCGATTCAGTCGACGGCGCTGCTGACCTGATTGATTTCTCCGTTCCAACTGATGAGCTGTAAATGAGCTGTGACGCAGTGTTGCCCTAATCCCTTAAGCCTTCCCGACCCCTATTCAT	2120	2240	+	T1L_M3	50
T1L_S1_1_1	GCTATTCGCGCCTATGGATGCATCTCTCATTACAGAGATACGGAAAATAGTACTCCAACTATCTGTATCAAGCAATGGCTCCCAGTCAAAAGAAATCGAGGAAATCAAGAAACAAGTCCA	0	120	+	T1L_S1	42
T1L_S1_1_2	CAAGTCCAGGTCAACGTTGATGATATCAGGGCTGCCAATATTAAACTCGACGGACTTGGAAGACAGATTGCTGACATCAGCAATAGCATCTCAACCATTGAGTCAAGATTGGGTGAGATG	112	232	+	T1L_S1	45
T1L_S1_1_3	GTGAGATGGATAATCGACTTGTGGGTATCTCGAGTCAGGTCACGCAATTATCTAACTCAGTTAGCCAGAACACTCAGAGCATATCCTCATTGGGTGACAGAATCAATGCTGTCGAACCAC	224	344	+	T1L_S1	46
T1L_S1_1_4	CGAACCACGAGTTGACAGTCTGGATACGGTCACGTCTAATCTCACTGGACGAACATCCACTTTGGAGGCAGATGTTGGAAGCTTACGGACAGAACTAGCAGCGCTAACAACACGGGTGAC	336	456	+	T1L_S1	52
T1L_S1_1_5	CGGGTGACAACTGAGGTTACAAGGTTAGATGGTCTAATCAATAGTGGCCAGAATTCGATTGGTGAGCTATCCACAAGACTATCCAATGTGGAGACGTCTATGGTGACGACGGCTGGACGG	448	568	+	T1L_S1	49
T1L_S1_1_6	CTGGACGGGGACTGCAGAAAAACGGAAACACCTTGAACGTCATTGTAGGTAATGGAATGTGGTTTAATAGTTCTAATCAATTGCAGCTCGACCTTTCGGGGCAATCAAAAGGGGTGGGAT	560	680	+	T1L_S1	46
T1L_S1_1_7	GGTGGGATTTGTCGGCACAGGAATGGTGGTTAAGATTGATACTAATTATTTTGCTTACAATAGTAATGGAGAGATTACATTGGTGAGTCAAATCAATGAATTGCCATCGCGCGTATCAAC	672	792	+	T1L_S1	39
T1L_S1_1_8	GTATCAACACTGGAATCAGCGAAAATCGATTCAGTTTTACCTCCATTAACCGTACGCGAAGCGAGCGGCGTACGTACCCTGAGCTTTGGTTATGATACGAGCGATTTTACAATCATCAAC	784	904	+	T1L_S1	45
T1L_S1_1_9	TCATCAACTCCGTACTGTCGTTACGGTCACGTTTGACTCTTCCGACATACAGGTACCCTCTGGAGCTCGACACAGCAAATAATAGAGTGCAGGTGGCAGATCGTTTTGGCATGCGCACGG	896	1016	+	T1L_S1	52
T1L_S1_1_10	GCGCACGGGTACTTGGACGGGACAATTGCAATATCAGCACCCACAATTGAGTTGGAGAGCAAATGTCACTTTGAATTTGATGAAGGTGGATGATTGGTTGGTGTTGAGCTTTTCTCAGAT	1008	1128	+	T1L_S1	45
T1L_S1_1_11	TCTCAGATGACGACTAACTCAATAATGGCAGATGGGAAATTTCTGATTAATTTTGTGTCTGGGTTATCTTCTGGATGGCAGACGGGGGATACTGAACCATCGTCAACTATTGATCCATTG	1120	1240	+	T1L_S1	42
T1L_S1_1_12	ATCCATTGTCTACGACATTTGCCGCGGTCCAATTTCTAAATAACGGTCAACGCATTGATGCGTTTAGGATCATGGGAGTATCGGAATGGACGGATGGAGAATTAGAGATTAAGAATTATG	1232	1352	+	T1L_S1	42
T1L_S1_1_13	AAGAATTATGGTGGCACATACACCGGTCATACTCAAGTATATTGGGCTCCGTGGACGATCATGTATCCATGCAATGTGAGGTGAATCTAGCGCGAACCCTCGGCACAAGGGGTCAATCAT	1342	1462	+	T1L_S1	48
T1L_S2_1_1	GCTATTCGCTGGTCAGTTATGGCTCGCGCTGCGTTCCTATTCAAGACTGTTGGATTTGGTGGTCTGCAAAATGTGCCAATTAATGATGAGTTATCGTCACATCTACTTCGAGCCGGTAAT	0	120	+	T1L_S2	46
T1L_S2_1_2	AGCCGGTAATTCGCCATGGCAGCTGACTCAGTTCTTAGATTGGATAAGTCTTGGAAGAGGATTAGCTACATCAGCTCTTGTTCCAACCGCTGGTTCAAGATATTATCAGATGAGTTGTTT	110	230	+	T1L_S2	43
T1L_S2_1_3	TGAGTTGTTTATTGAGTGGTACCCTCCAGATTCCATTTCGTCCTAATCATCGATGGGGAGATATTAGGTTTCTGCGTCTAGTGTGGTCAGCTCCTACGCTTGACGGGTTGGTTGTTGCCC	220	340	+	T1L_S2	48
T1L_S2_1_4	GTTGTTGCCCCACCGCAGGTCTTAGCTCAGCCAGCGTTACAGGCGCAGGCAGATCGAGTGTATGATTGTGATGATTACCCATTCTTAGCACGTGACCCGAGATTTAAGCATCGAGTGTAT	330	450	+	T1L_S2	51
T1L_S2_1_5	TCGAGTGTATCAACAATTGAGCGCCGTAACTCTGCTTAACTTGACGGGGTTTGGTCCAATTTCCTATGTTCGAGTAGACGAGGATATGTGGAGTGGGGATGTGAACCAGCTTCTCATGAA	440	560	+	T1L_S2	47
T1L_S2_1_6	TTCTCATGAACTACTTCGGGCATACGTTTGCGGAAATTGCGTATACATTATGTCAAGCTTCAGCCAATAGACCTTGGGAGCATGATGGTACGTATGCGAGGATGACTCAAATTATACTGT	550	670	+	T1L_S2	42
T1L_S2_1_7	ATTATACTGTCCTTATTTTGGTTATCATATGTCGGTGTAATTCATCAGCAGAACACGTACCGGACGTTCTATTTCCAATGCAATCGGCGCGGTGATGCTGCTGAAGTATGGATTCTTTCC	660	780	+	T1L_S2	42
T1L_S2_1_8	GATTCTTTCCTGCTCATTAAACCACTCCGCCCAGATTAGACCGGGTAATCGCAGTCTATTCGTCATGCCAACAAGTCCAGATTGGAATATGGACGTCAATTTGATTTTAAGTTCGACGTT	770	890	+	T1L_S2	43
T1L_S2_1_9	GTTCGACGTTGACAGGGTGCTTGTGTTCGGGCTCTCAGTTACCGCTTATTGACAATAACTCAGTGCCTGCGGTTTCGCGTAACATCCATGGTTGGACTGGCAGAGCTGGCAACCAGCTGC	880	1000	+	T1L_S2	54
T1L_S2_1_10	AACCAGCTGCATGGTTTCCAAGTGCGACGAATGGTGACTGAATTCTGTGACAGATTAAGACGCGATGGAGTTATGACTCAAGCTCAGCAAAATCAAATTGAAGCGTTGGCAGATCAAACT	990	1110	+	T1L_S2	44
T1L_S2_1_11	AGATCAAACTCAACAGTTTAAGAGGGATAAACTTGAGGCGTGGGCTAGGGAAGATGATCAGTATAATCAGGCTAATCCGAATTCTACGATGTTCCGTACGAAGCCATTTACGAATGCGCA	1100	1220	+	T1L_S2	43
T1L_S2_1_12	CGAATGCGCAATGGGGACGAGGAAATACCGGAGCGACTAGTGCCGCAATTGCAGCCCTTATCTAATCGTCTTGGAGTGAGGGGATCCCCCCACACCCCTCACGACTGACCACACATTCAT	1210	1330	+	T1L_S2	56
T1L_S3_1_1	GCTAAAGTCACGCCTGTTGTCGTCACTATGGCTTCCTCACTCAGGGCTGCGATCTCTAAGATCAAGAGAGATGATGTTGGTCAGCAAGTTTGTCCAAATTATGTCATGCTTAGATCATCG	0	120	+	T1L_S3	46
T1L_S3_1_2	GTCACAACGAAGGTGGTACGAAACGTTGTTGAGTATCAAATCCGTACAGGTGGATTCTTTTCGTGCCTAGCTATGTTGAGACCGCTCCAGTATGCTAAACGTGAGCGTCTGCTTGGACAA	120	240	+	T1L_S3	48
T1L_S3_1_3	AGGAATCTGGAACGCATATCGACTAGGGACATTCTTCAGACACGCGATTTGCACTCATTGTGCATGCCAACTCCTGACGCGCCAATGTCCAATCATCAGGCAGCCACCATGAGAGAGCTG	240	360	+	T1L_S3	52
T1L_S3_1_4	ATCTGCAGCTACTTCAAGGTCGACCACACTGATGGGTTGAAATATATACCCATGGATGAGAGATATTCTCCATCATCGCTTGCCAGATTGTTCACTATGGGTATGGCTGGACTACACATT	360	480	+	T1L_S3	44
T1L_S3_1_5	ACCACTGAGCCTTCCTACAAACGTGTGCCCATCATGCACTTGGCAGCAGATTTGGACTGCATGACGTTAGCTTTACCCTACATGATTACACTTGATGGTGACACAGTGGTACCTGTCGCC	480	600	+	T1L_S3	50
T1L_S3_1_6	CCAACGCTTTCTGCAGAACAGCTTTTGGATGATGGACTTAAGGGATTAGCATGCATGGATATCTCATACGGATGTGAGGTGGACGCTAGCAACCGATCAGCTGGTGATCAGAGCATGGAT	600	720	+	T1L_S3	48
T1L_S3_1_7	TCTTCACGATGCATCAATGAGTTATATTGCGAGGAAACGGCAGAAGCTATCTGTGTACTCAAAACATGTCTTGTGCTGAACTGTATGCAATTCAAACTTGAGATGGATGATTTAGCACAC	720	840	+	T1L_S3	40
T1L_S3_1_8	AACGCTACTGAGCTGGACAAGATACAGATGATGATACCTTTTAGTGAACGTGTTTTCAGAATGGCTTCTTCATTTGCTACCATTGATGCCCAGTGTTTCAGGTTTTGTGTGATGATGAAG	840	960	+	T1L_S3	41
T1L_S3_1_9	GATAAGAATTTGAAGATAGACATGCGTGAAACGATGAGACTTTGGACTCGATCGGCGTTGGACGATTCAGTGGTTACGTCATCTTTGAGTATTTCGCTGGATCGAGGTCGATGGGTAGCA	960	1080	+	T1L_S3	46
T1L_S3_1_10	GCAGCTGATGCTACTGATGCTAGATTGCTGGTGTTTCCAATTCGCGTGTAATGGGTGAGTGAGCCGATGTGGTCGCCAAGACATGTGCCGGTGTCTTGGTGGTGGGTGGCGCCTAATCAT	1077	1197	+	T1L_S3	54
T1L_S4_1_1	GCTATTTTTGCCTCTTCCCAAACGTTGTCGCAATGGAGGTGTGCTTGCCCAACGGTCATCAGATCGTGGACTTGATTAACAACGCTTTTGAAGGTCGTGTATCAATCTACAGCGCGCAAG	0	120	+	T1L_S4	48
T1L_S4_1_2	GAGGGATGGGACAAAACAATCTCAGCACAGCCAGATATGATGGTATGTGGTGGTGCCATCGTTTGCATGCATTGTCTAGGTGTTGTTGGATCTCTGCAACGCAAGCTGAAGCATTTGCCT	119	239	+	T1L_S4	48
T1L_S4_1_3	TCACCATAGATGTAATCAACAGATTCGTCATCAGGATTACGTCGATGTACAGTTCGCAGATCGTGTTACTGCTCACTGGAAGCGGGGTATGCTGTCCTTTGTTGCGCAGATGCACGCGAT	238	358	+	T1L_S4	48
T1L_S4_1_4	TGATGAATGACGTATCACCAGAGGATCTAGACCGTGTGCGTACTGAGGGAGGTTCACTAGTGGAGTTAAACTGGCTTCAGGTTGATCCAAATTCAATGTTTAGATCAATACACTCAAGTT	357	477	+	T1L_S4	42
T1L_S4_1_5	TGGACAGATCCTCTGCAGGTAGTGGATGATCTTGACACTAAGCTGGATCAATACTGGACGGCCCTGAATCTGATGATTGATTCATCCGACTTGGTGCCCAACTTCATGATGAGAGACCCA	476	596	+	T1L_S4	48
T1L_S4_1_6	ATCACATGCATTCAATGGTGTGAGACTGGAGGGAGACGCCCGCCAAACTCAATTCTCTAGGACTTTCGATTCGAGATCGAGTTTAGAATGGGGTGTGATGGTTTACGATTACTCTGAGTT	595	715	+	T1L_S4	46
T1L_S4_1_7	TAGAGCATGATCCATCGAAGGGCCGTGCTTACAGGAAGGAATTGGTGACGCCAGCACGAGACTTCGGTCATTTTGGATTATCCCACTACTCTAGGGCGACTACCCCAATCCTTGGAAAGA	714	834	+	T1L_S4	51
T1L_S4_1_8	ATGCCAGCTGTATTCTCGGGAATGTTGACTGGGAATTGTAAAATGTATCCATTCATCAAAGGAACGGCTAAGTTAAAGACAGTGCGCAAGCTAGTGGATTCAGTCAATCATGCGTGGGGC	833	953	+	T1L_S4	45
T1L_S4_1_9	CGTCGAGAAGATCAGATATGCGCTTGGACCAGGTGGCATGACGGGATGGTACAACAGGACTATGCAGCAGGCCCCCATTGTACTAACTCCCGCTGCTCTCACAATGTTCTCAGACACCAC	952	1072	+	T1L_S4	54
T1L_S4_1_10	CCAAGTTCGGGGATTTGGATTATCCGGTGATGATTGGCGATCCGATGATTCTTGGCTAAACACCCCCATCTTCACAGCGCCGGGCCTGACCAACCTGGTGTGACGTGGGACAGGCTCCAT	1071	1191	+	T1L_S4	56
